# Artificial Hsp100-mediated systems for re-localizing protein aggregates

**DOI:** 10.1101/2022.03.16.484624

**Authors:** Arthur Fischbach, Angela Johns, Xinxin Hao, Kara L. Schneider, Thomas Nyström

**Author notes:** Corresponding authors: T.N., A.F.

## Abstract

Spatial Protein Quality Control (sPQC) sequesters misfolded proteins into specific, organelle-associated inclusions within the cell to harness their toxicity. To approach the role of sPQC in cellular fitness, neurodegenerative diseases and aging, we report on the construction of Hsp100-based systems in yeast cells, which can artificially target protein aggregates to non-canonical locations. We demonstrated that aggregates of mutant Huntingtin (mHtt), the disease-causing agent of Huntington’s disease can be artificially targeted to daughter cells as well as to eisosomes and endosomes with this approach. Removing aggregates from mother cells did not significantly affect their lifespan and targeting mHtt to multiple smaller aggregates rather than one large inclusion did not alter its toxicity. We demonstrated that this approach is able to manipulate mHtt inclusion formation also in human cells and has the potential to be a useful complementation to present therapeutic approaches aimed at alleviating age-related neurodegenerative diseases.
