## Supplementary material for "Artificial Hsp100-mediated systems for re-localizing protein aggregates": Table S2

### Sheet: Subunit structure
		Uniprot Entry	Entry name	Status	Protein names	Gene names	Subunit structure [CC]	Length	Oligomers >2?	Homo-Oligomers >2?	Mono+Dimer
YBL039C	URA7	P28274	URA7_YEAST	reviewed	CTP synthase 1 (EC 6.3.4.2) (CTP synthetase 1) (UTP--ammonia ligase 1)	URA7 YBL039C YBL0410	SUBUNIT: Homodimer. Oligomerizes to a tetramer in the presence of its substrates UTP and ATP. {ECO:0000269|PubMed:8075080}.	579	1	1
YHR025W	THR1	P17423	KHSE_YEAST	reviewed	Homoserine kinase (HK) (HSK) (EC 2.7.1.39)	THR1 YHR025W	SUBUNIT: Homodimer.	357			1
YDR171W	HSP42	Q12329	HSP42_YEAST	reviewed	Heat shock protein 42 (42 kDa heat shock protein)	HSP42 YDR171W YD9395.04	SUBUNIT: Forms oligomeric complexes. Interacts with itself.	375	1	1
YDL171C	GLT1	Q12680	GLT1_YEAST	reviewed	Glutamate synthase [NADH] (EC 1.4.1.14) (NADH-GOGAT)	GLT1 YDL171C	SUBUNIT: Homotrimer. {ECO:0000269|PubMed:7836314}.	2145	1	1
YKR001C	VPS1	P21576	VPS1_YEAST	reviewed	Vacuolar protein sorting-associated protein 1	VPS1 LAM1 SPO15 YKR001C		704
YML008C	ERG6	P25087	ERG6_YEAST	reviewed	Sterol 24-C-methyltransferase (EC 2.1.1.41) (Delta(24)-sterol C-methyltransferase)	ERG6 ISE1 LIS1 SED6 YML008C YM9571.10C	SUBUNIT: Interacts with ERG28. {ECO:0000269|PubMed:15522820, ECO:0000269|PubMed:15995173}.	383
YBR072W	HSP26	P15992	HSP26_YEAST	reviewed	Heat shock protein 26 (26 kDa heat shock protein)	HSP26 YBR072W YBR0714	SUBUNIT: Present in large complexes.	214	1	1
YLL026W	HSP104	P31539	HS104_YEAST	reviewed	Heat shock protein 104 (Protein aggregation-remodeling factor HSP104)	HSP104 YLL026W L0948	SUBUNIT: Homohexamer, forming a ring with a central pore. The hexamer is stabilized by high protein concentrations and by ADP or ATP. Oligomerization influences ATP hydrolysis activity at NBD2. Interacts with YDJ1. Interacts (via C-terminal DDLD tetrapeptide) with CNS1, CPR7 and STI1 (via TPR repeats); under respiratory growth conditions. {ECO:0000269|PubMed:11158570, ECO:0000269|PubMed:11604493,…	908	1	1
YER052C	HOM3	P10869	AK_YEAST	reviewed	Aspartokinase (EC 2.7.2.4) (Aspartate kinase)	HOM3 YER052C		527
YDR525W-A	SNA2	P56508	SNA2_YEAST	reviewed	Protein SNA2	SNA2 YDR525W-A YDR525BW		79
YMR300C	ADE4	P04046	PUR1_YEAST	reviewed	Amidophosphoribosyltransferase (ATase) (EC 2.4.2.14) (Glutamine phosphoribosylpyrophosphate amidotransferase)	ADE4 YMR300C YM9952.02C		510
YIL041W	GVP36	P40531	GVP36_YEAST	reviewed	Protein GVP36 (36 kDa Golgi vesicle protein)	GVP36 YIL041W		326
YGR155W	CYS4	P32582	CBS_YEAST	reviewed	Cystathionine beta-synthase (EC 4.2.1.22) (Beta-thionase) (Serine sulfhydrase) (Sulfur transfer protein 4)	CYS4 STR4 YGR155W G6667		507
YER070W	RNR1	P21524	RIR1_YEAST	reviewed	Ribonucleoside-diphosphate reductase large chain 1 (EC 1.17.4.1) (Ribonucleotide reductase R1 subunit 1) (Ribonucleotide reductase large subunit 1)	RNR1 CRT7 RIR1 SDS12 YER070W	SUBUNIT: Heterotetramer of two large (R1) and two small (R2) subunits. S.cerevisiae has two different R1 subunits (RNR1 and RNR3) and two different R2 subunits (RNR2 and RNR4). The functional form of the small subunits is a RNR2-RNR4 heterodimer, where RNR2 provides the iron-radical center and RNR4 is required for proper folding of RNR2 and assembly with the large subunits. Under normal growth co…	888	1	1
YNR016C	ACC1	Q00955	ACAC_YEAST	reviewed	Acetyl-CoA carboxylase (ACC) (EC 6.4.1.2) (Fatty acid synthetase 3) (mRNA transport-defective protein 7) [Includes: Biotin carboxylase (EC 6.3.4.14)]	ACC1 ABP2 FAS3 MTR7 YNR016C N3175	SUBUNIT: Homodimer. {ECO:0000269|PubMed:12663926, ECO:0000269|PubMed:15079078, ECO:0000269|PubMed:15610732}.	2233			1
YPL246C	RBD2	Q12270	RBD2_YEAST	reviewed	Rhomboid protein 2 (EC 3.4.21.-)	RBD2 YPL246C	SUBUNIT: Interacts with SNX3. {ECO:0000269|PubMed:15263065}.	262
YOR128C	ADE2	P21264	PUR6_YEAST	reviewed	Phosphoribosylaminoimidazole carboxylase (EC 4.1.1.21) (AIR carboxylase) (AIRC)	ADE2 YOR128C O3293 YOR3293C		571
YIL074C	SER33	P40510	SER33_YEAST	reviewed	D-3-phosphoglycerate dehydrogenase 2 (3-PGDH 2) (EC 1.1.1.95) (2-oxoglutarate reductase) (EC 1.1.1.399)	SER33 YIL074C		469
YML028W	TSA1	P34760	TSA1_YEAST	reviewed	Peroxiredoxin TSA1 (Prx) (EC 1.11.1.24) (Cytoplasmic thiol peroxidase 1) (cTPx 1) (Protector protein) (PRP) (Thiol-specific antioxidant protein 1) (Thioredoxin peroxidase type Ia) (TPx type Ia) (Thioredoxin-dependent peroxide reductase) (Thioredoxin-dependent peroxiredoxin TSA1)	TSA1 TPX1 TSA ZRG14 YML028W	SUBUNIT: Homodimer; disulfide-linked, upon oxidation (PubMed:8041739). Interacts with YAP1 via transient disulfide linkages (PubMed:19106090). {ECO:0000269|PubMed:19106090, ECO:0000269|PubMed:8041739}.	196	1	1
YKL067W	YNK1	P36010	NDK_YEAST	reviewed	Nucleoside diphosphate kinase (NDK) (NDP kinase) (EC 2.7.4.6)	YNK1 NDK1 YNK YKL067W YKL333	SUBUNIT: Homohexamer and homotetramer. Interacts with TOM40 preferentially in an unfolded, unphosphorylated form. {ECO:0000269|PubMed:12472466, ECO:0000269|PubMed:1659321, ECO:0000269|PubMed:4576138}.	153	1	1
YBR222C	PCS60	P38137	FAT2_YEAST	reviewed	Oxalate--CoA ligase (EC 6.2.1.8) (Acyl-activating enzyme 3) (Oxalyl-CoA synthetase) (Peroxisomal-coenzyme A synthetase)	PCS60 AAE3 FAT2 YBR222C YBR1512	SUBUNIT: Interacts with PEX5. {ECO:0000269|PubMed:26359497}.	543
YOL147C	PEX11	Q12462	PEX11_YEAST	reviewed	Peroxisomal membrane protein PMP27 (Peroxin-11)	PEX11 PMP24 PMP27 YOL147C O0454	SUBUNIT: Homooligomer. Interacts with PEX34. {ECO:0000269|PubMed:14517321, ECO:0000269|PubMed:14517338, ECO:0000269|PubMed:21441307}.	236	1	1
YGR175C	ERG1	P32476	ERG1_YEAST	reviewed	Squalene monooxygenase (EC 1.14.14.17) (Squalene epoxidase) (SE)	ERG1 YGR175C	SUBUNIT: Interacts with ERG28. {ECO:0000269|PubMed:15995173}.	496
YHR068W	DYS1	P38791	DHYS_YEAST	reviewed	Deoxyhypusine synthase (DHS) (EC 2.5.1.46)	DYS1 YHR068W	SUBUNIT: Homotetramer.	387	1	1
YAR002C-A	ERP1	Q05359	ERP1_YEAST	reviewed	Protein ERP1	ERP1 YAR002C-A YAR002A	SUBUNIT: Associates with EMP24, ERV25 and ERP2.	219
YDR300C	PRO1	P32264	PROB_YEAST	reviewed	Glutamate 5-kinase (GK) (EC 2.7.2.11) (Gamma-glutamyl kinase)	PRO1 YDR300C D9740.12		428
YGL200C	EMP24	P32803	EMP24_YEAST	reviewed	Endosomal protein P24B (24 kDa endomembrane protein) (Basic 24 kDa late endocytic intermediate component)	EMP24 YGL200C G1271	SUBUNIT: Associates with ERV25, ERP1 and ERP2. Interacts also with SAR1, SEC23 and SEC24. {ECO:0000269|PubMed:10359606, ECO:0000269|PubMed:11560939, ECO:0000269|PubMed:8900179}.	203
YJL153C	INO1	P11986	INO1_YEAST	reviewed	Inositol-3-phosphate synthase (MIP synthase) (EC 5.5.1.4) (Myo-inositol 1-phosphate synthase) (IPS) (MI-1-P synthase)	INO1 YJL153C J0610		533
YLR058C	SHM2	P37291	GLYC_YEAST	reviewed	Serine hydroxymethyltransferase, cytosolic (SHMT) (EC 2.1.2.1) (Glycine hydroxymethyltransferase) (Serine methylase)	SHM2 SHMT2 YLR058C L2156	SUBUNIT: Homotetramer. {ECO:0000250}.	469	1	1
YGL040C	HEM2	P05373	HEM2_YEAST	reviewed	Delta-aminolevulinic acid dehydratase (ALADH) (EC 4.2.1.24) (Porphobilinogen synthase)	HEM2 YGL040C	SUBUNIT: Homooctamer. {ECO:0000269|PubMed:10386874, ECO:0000269|PubMed:10739915, ECO:0000269|PubMed:11545591, ECO:0000269|PubMed:9406553}.	342	1	1
YDL052C	SLC1	P33333	PLSC_YEAST	reviewed	1-acyl-sn-glycerol-3-phosphate acyltransferase (1-AGP acyltransferase) (1-AGPAT) (EC 2.3.1.23) (EC 2.3.1.51) (EC 2.3.1.n7) (Lysophosphatidic acid acyltransferase) (LPAAT) (Sphingolipid compensation protein 1)	SLC1 YDL052C		303
YDL195W	SEC31	P38968	SEC31_YEAST	reviewed	Protein transport protein SEC31 (Protein WEB1)	SEC31 WEB1 YDL195W D1229	SUBUNIT: The COPII coat is composed of at least 5 proteins: the SEC23/24 complex, the SEC13/31 complex, and the protein SAR1. SEC13 and SEC31 make a 2:2 tetramer that forms the edge element of the COPII outer coat. The tetramer self-assembles in multiple copies to form the complete polyhedral cage. Interacts (via WD 8) with SEC13. Interacts with EMP24, ERV25, SEC16 and SHR3. {ECO:0000269|PubMed:1…	1273	1
YAL012W	CYS3	P31373	CYS3_YEAST	reviewed	Cystathionine gamma-lyase (EC 4.4.1.1) (Gamma-cystathionase) (Sulfur transfer protein 1)	CYS3 CYI1 STR1 YAL012W FUN35	SUBUNIT: Homotetramer. {ECO:0000269|PubMed:12715888}.	394	1	1
YLR153C	ACS2	P52910	ACS2_YEAST	reviewed	Acetyl-coenzyme A synthetase 2 (EC 6.2.1.1) (Acetate--CoA ligase 2) (Acyl-activating enzyme 2)	ACS2 YLR153C L9634.10		683
YNL135C	FPR1	P20081	FKBP_YEAST	reviewed	FK506-binding protein 1 (FKBP) (Peptidyl-prolyl cis-trans isomerase) (PPIase) (EC 5.2.1.8) (Rapamycin-binding protein)	FPR1 FKB1 RBP1 YNL135C N1213 N1845	SUBUNIT: Interacts with HMO1. Interacts with FAP1. {ECO:0000269|PubMed:10049913, ECO:0000269|PubMed:10998178}.	114
YEL046C	GLY1	P37303	GLY1_YEAST	reviewed	Low specificity L-threonine aldolase (Low specificity L-TA) (TA) (EC 4.1.2.48)	GLY1 YEL046C SYGP-ORF34	SUBUNIT: Homotetramer.	387	1	1
YPR035W	GLN1	P32288	GLNA_YEAST	reviewed	Glutamine synthetase (GS) (EC 6.3.1.2) (Glutamate--ammonia ligase)	GLN1 YPR035W YP3085.01 YP9367.15	SUBUNIT: Homooctamer.	370	1	1
YBR126C	TPS1	Q00764	TPS1_YEAST	reviewed	Alpha,alpha-trehalose-phosphate synthase [UDP-forming] 56 kDa subunit (EC 2.4.1.15) (General glucose sensor subunit 1) (Glycogen metabolism control protein GLC6) (Trehalose synthase complex catalytic subunit TPS1) (Trehalose-6-phosphate synthase) (UDP-glucose-glucosephosphate glucosyltransferase)	TPS1 BYP1 CIF1 FDP1 GGS1 GLC6 TSS1 YBR126C YBR0922	SUBUNIT: The trehalose synthase complex is composed of the two catalytic subunits TPS1 and TPS2 and at least one of the two regulatory subunits TPS3 or TSL1. {ECO:0000269|PubMed:9837904}.	495
YJL178C	ATG27	P46989	ATG27_YEAST	reviewed	Autophagy-related protein 27 (Enhancer of VPS34 missorting protein 1)	ATG27 ETF1 YJL178C J0490	SUBUNIT: Forms a complex with ATG9 and ATG23. {ECO:0000269|PubMed:17426440}.	271
YCL040W	GLK1	P17709	HXKG_YEAST	reviewed	Glucokinase-1 (EC 2.7.1.2) (Glucose kinase 1) (GLK-1)	GLK1 HOR3 YCL040W YCL312 YCL40W	SUBUNIT: Monomer.	500			1
YHL011C	PRS3	P38689	KPR3_YEAST	reviewed	Ribose-phosphate pyrophosphokinase 3 (EC 2.7.6.1) (Phosphoribosyl pyrophosphate synthase 3)	PRS3 PRPS3 YHL011C		320
YKL182W	FAS1	P07149	FAS1_YEAST	reviewed	Fatty acid synthase subunit beta (EC 2.3.1.86) [Includes: 3-hydroxyacyl-[acyl-carrier-protein] dehydratase (EC 4.2.1.59); Enoyl-[acyl-carrier-protein] reductase [NADH] (EC 1.3.1.9); [Acyl-carrier-protein] acetyltransferase (EC 2.3.1.38); [Acyl-carrier-protein] malonyltransferase (EC 2.3.1.39); S-acyl fatty acid synthase thioesterase (EC 3.1.2.14)]	FAS1 YKL182W	SUBUNIT: [Alpha(6)beta(6)] hexamers of two multifunctional subunits (alpha and beta).	2051	1
YGL203C	KEX1	P09620	KEX1_YEAST	reviewed	Pheromone-processing carboxypeptidase KEX1 (EC 3.4.16.6) (Carboxypeptidase D) (Killer expression defective protein 1)	KEX1 YGL203C		729
YDR158W	HOM2	P13663	DHAS_YEAST	reviewed	Aspartate-semialdehyde dehydrogenase (ASA dehydrogenase) (ASADH) (EC 1.2.1.11) (Aspartate-beta-semialdehyde dehydrogenase)	HOM2 YDR158W YD8358.12	SUBUNIT: Homodimer.	365			1
YPL195W	APL5	Q08951	AP3D_YEAST	reviewed	AP-3 complex subunit delta (Adaptor-related protein complex 3 subunit delta) (Delta-adaptin 3) (Delta-adaptin)	APL5 YKS4 YPL195W	SUBUNIT: Adaptor protein complex 3 (AP-3) is a heterotetramer composed of 2 large adaptins (APL5 and APL6), a medium adaptin (APM3) and a small adaptin (APS3). Interacts with VPS41. {ECO:0000269|PubMed:10559961, ECO:0000269|PubMed:11160821}.	932
YLL001W	DNM1	P54861	DNM1_YEAST	reviewed	Dynamin-related protein DNM1 (EC 3.6.5.5)	DNM1 YLL001W L1381	SUBUNIT: Interacts with FIS1 and MDV1. {ECO:0000269|PubMed:11038182, ECO:0000269|PubMed:14517324}.	757
YGR180C	RNR4	P49723	RIR4_YEAST	reviewed	Ribonucleoside-diphosphate reductase small chain 2 (EC 1.17.4.1) (Ribonucleotide reductase R2 subunit 2) (Ribonucleotide reductase small subunit 2)	RNR4 CRT3 YGR180C	SUBUNIT: Heterotetramer of two large (R1) and two small (R2) subunits. S.cerevisiae has two different R1 subunits (RNR1 and RNR3) and two different R2 subunits (RNR2 and RNR4). The functional form of the small subunits is a RNR2-RNR4 heterodimer, where RNR2 provides the iron-radical center and RNR4 is required for proper folding of RNR2 and assembly with the large subunits. Under normal growth co…	345	1
YNL118C	DCP2	P53550	DCP2_YEAST	reviewed	m7GpppN-mRNA hydrolase (EC 3.6.1.62) (Protein PSU1) (mRNA-decapping enzyme subunit 2)	DCP2 PSU1 YNL118C N1917	SUBUNIT: Component of the decapping complex composed of DCP1 and DCP2 (PubMed:10508173, PubMed:11741542, PubMed:14758354). Interacts with mRNA, LSM2, LSM4 and LSM8 (PubMed:10900456). Interacts with EDC3 (PubMed:18678652). {ECO:0000269|PubMed:10508173, ECO:0000269|PubMed:10900456, ECO:0000269|PubMed:11139489, ECO:0000269|PubMed:11741542, ECO:0000269|PubMed:14758354, ECO:0000269|PubMed:18678652}.	970
YOR332W	VMA4	P22203	VATE_YEAST	reviewed	V-type proton ATPase subunit E (V-ATPase subunit E) (V-ATPase 27 kDa subunit) (Vacuolar proton pump subunit E)	VMA4 VAT5 YOR332W O6241	SUBUNIT: V-ATPase is a heteromultimeric enzyme composed of a peripheral catalytic V1 complex (components A to H) attached to an integral membrane V0 proton pore complex (components: a, c, c', c'', d and e). VMA4 forms a homodimer within this complex and interacts directly with VMA5 and VMA10. Interacts with RAV1 and RAV2 components of the RAVE complex, which are essential for the stability and as…	233
YGR229C	SMI1	P32566	SMI1_YEAST	reviewed	Cell wall assembly regulator SMI1 (Killer toxin-resistance protein 4)	SMI1 KNR4 KTR4 YGR229C G8553	SUBUNIT: Interacts with TYS1. {ECO:0000269|PubMed:11410349}.	505
YLR257W	YLR257W	Q06146	YL257_YEAST	reviewed	Uncharacterized protein YLR257W	YLR257W		321
YPL145C	KES1	P35844	KES1_YEAST	reviewed	Oxysterol-binding protein homolog 4 (Protein KES1)	KES1 OSH4 YPL145C LPI3C P2614		434
YPL112C	PEX25	Q02969	PEX25_YEAST	reviewed	Peroxisomal membrane protein PEX25 (Peroxin-25)	PEX25 YPL112C	SUBUNIT: Homooligomer. Interacts with PEX27 and PEX34. {ECO:0000269|PubMed:14517321, ECO:0000269|PubMed:14517338, ECO:0000269|PubMed:21441307}.	394	1	1
YER081W	SER3	P40054	SERA_YEAST	reviewed	D-3-phosphoglycerate dehydrogenase 1 (3-PGDH 1) (EC 1.1.1.95) (2-oxoglutarate reductase) (EC 1.1.1.399)	SER3 YER081W		469
YMR246W	FAA4	P47912	LCF4_YEAST	reviewed	Long-chain-fatty-acid--CoA ligase 4 (EC 6.2.1.3) (Fatty acid activator 4) (Fatty acyl-CoA synthetase) (FACS) (Long-chain acyl-CoA synthetase 4)	FAA4 YMR246W YM9408.08	SUBUNIT: Interacts with FAT1. {ECO:0000269|PubMed:12601005}.	694
YLR100W	ERG27	Q12452	ERG27_YEAST	reviewed	3-keto-steroid reductase (EC 1.1.1.270)	ERG27 YLR100W	SUBUNIT: Heterotetramer of ERG25, ERG26, ERG27 and ERG28. ERG28 acts as a scaffold to tether ERG27 and other 4,4-demethylation-related enzymes, forming a demethylation enzyme complex, in the endoplasmic reticulum. Interacts with ERG25 and ERG28. Also interacts with ERG7, but only in lipid particles. {ECO:0000269|PubMed:12119386, ECO:0000269|PubMed:12842197, ECO:0000269|PubMed:15995173}.	347	1
YJL151C	SNA3	P14359	SNA3_YEAST	reviewed	Protein SNA3	SNA3 YJL151C J0630		133
YNL044W	YIP3	P53633	PRA1_YEAST	reviewed	Prenylated Rab acceptor 1	YIP3 PRA1 YNL044W N2650	SUBUNIT: Interacts with YIP1 and the Rab GTPases SEC4, YPT1, YPT6, YPT10, YPT11, YPT31, YPT32 and YPT52. {ECO:0000269|PubMed:11785952}.	176
YKL103C	APE1	P14904	AMPL_YEAST	reviewed	Vacuolar aminopeptidase 1 (EC 3.4.11.22) (Aminopeptidase yscI) (Leucine aminopeptidase IV) (LAPIV) (Lysosomal aminopeptidase III) (Polypeptidase) (Vacuolar aminopeptidase I)	APE1 API LAP4 YSC1 YKL103C YKL455	SUBUNIT: Homododecamer. The precursor form of aminopeptidase 1 (prApe1) assembles into dodecamers and further aggregates into higher multimers (the Ape1 complex) in the cytoplasm. The Ape1 complex is disaggregated in the vacuolar lumen, but mature aminopeptidase 1 (mApe1) retains its dodecameric form. Dodecamer assembly in the cytoplasm is essential for formation of an enzymatically active comple…	514	1	1
YDR100W	TVP15	Q03860	TVP15_YEAST	reviewed	Golgi apparatus membrane protein TVP15 (TLG2 compartment vesicle protein 15) (TLG2-vesicle protein of 15 kDa)	TVP15 YDR100W	SUBUNIT: Interacts with TVP18. {ECO:0000269|PubMed:17178117}.	143
YDR211W	GCD6	P32501	EI2BE_YEAST	reviewed	Translation initiation factor eIF-2B subunit epsilon (GCD complex subunit GCD6) (Guanine nucleotide exchange factor subunit GCD6) (eIF-2B GDP-GTP exchange factor subunit epsilon)	GCD6 TIF225 YDR211W YD8142.12 YD8142B.03	SUBUNIT: Translation initiation factor 2B (eIF2-B) is composed of five different subunits; alpha (GCN3), beta (GCD7), gamma (GCD1), delta (GCD2) and epsilon (GCD6). A catalytic subcomplex comprising GCD1 and GCD6 interacts with both, phosphorylated and non-phosphorylated eIF-2 and has exchange activity in vitro. GCD6 interacts with SUI3. {ECO:0000269|PubMed:10075937, ECO:0000269|PubMed:8506384, E…	712
YAL007C	ERP2	P39704	ERP2_YEAST	reviewed	Protein ERP2	ERP2 YAL007C FUN54	SUBUNIT: Associates with EMP24, ERV25 and ERP1.	215
YGL148W	ARO2	P28777	AROC_YEAST	reviewed	Chorismate synthase (EC 4.2.3.5) (5-enolpyruvylshikimate-3-phosphate phospholyase)	ARO2 YGL148W	SUBUNIT: Homotetramer. {ECO:0000250}.	376	1	1
YNL138W	SRV2	P17555	CAP_YEAST	reviewed	Adenylyl cyclase-associated protein (CAP)	SRV2 CAP1 YNL138W N1210 N1838	SUBUNIT: Homodimer.	526			1
YOR260W	GCD1	P09032	EI2BG_YEAST	reviewed	Translation initiation factor eIF-2B subunit gamma (GCD complex subunit GCD1) (Guanine nucleotide exchange factor subunit GCD1) (eIF-2B GDP-GTP exchange factor subunit gamma)	GCD1 TIF223 TRA3 YOR260W	SUBUNIT: Translation initiation factor 2B (eIF2-B) is composed of five different subunits; alpha (GCN3), beta (GCD7), gamma (GCD1), delta (GCD2) and epsilon (GCD6). A catalytic subcomplex comprising GCD1 and GCD6 interacts with both, phosphorylated and non-phosphorylated eIF-2 and has exchange activity in vitro. {ECO:0000269|PubMed:8506384, ECO:0000269|PubMed:9472020}.	578
YNR061C	YNR061C	P53747	YN8Z_YEAST	reviewed	Uncharacterized vacuolar membrane protein YNR061C	YNR061C N3523		219
YLR208W	SEC13	Q04491	SEC13_YEAST	reviewed	Protein transport protein SEC13	SEC13 ANU3 YLR208W L8167.4	SUBUNIT: The basic repeat unit of a COPII coated vesicle is composed of 5 proteins: the small GTPase SAR1, the heterodimeric SEC23-SEC24 complex, and the heterotetrameric SEC13-SEC31 complex. This repeat unit polymerizes to induce membrane deformation into a transport vesicle. Component of the nuclear pore complex (NPC). NPC constitutes the exclusive means of nucleocytoplasmic transport. NPCs all…	297
YKL027W	TCD2	P36101	TCD2_YEAST	reviewed	tRNA threonylcarbamoyladenosine dehydratase 2 (EC 6.1.-.-) (t(6)A37 dehydratase 2)	TCD2 YKL027W		447
YGR136W	LSB1	P53281	LSB1_YEAST	reviewed	LAS seventeen-binding protein 1 (LAS17-binding protein 1)	LSB1 YGR136W	SUBUNIT: Interacts with LAS17, RSP5 and SUP35. {ECO:0000269|PubMed:10512884, ECO:0000269|PubMed:21777813, ECO:0000269|PubMed:22000681}.	241
YGL173C	XRN1	P22147	XRN1_YEAST	reviewed	5'-3' exoribonuclease 1 (EC 3.1.13.-) (DNA strand transfer protein beta) (STP-beta) (KAR(-)-enhancing mutation protein) (Strand exchange protein 1) (p175)	XRN1 DST2 KEM1 RAR5 SEP1 SKI1 YGL173C G1645		1528
YGL137W	SEC27	P41811	COPB2_YEAST	reviewed	Coatomer subunit beta' (Beta'-coat protein) (Beta'-COP)	SEC27 YGL137W G2827	SUBUNIT: Oligomeric complex that consists of at least the alpha, beta, beta', gamma, delta, epsilon and zeta subunits. Interacts with the ESCRT-0 subunit VPS27. {ECO:0000269|PubMed:17101773}.	889
71 hits								Sum:	22	18	5

### Sheet: Calculations
Screen:		% without Heterooligomers
Mono or dimers	5	21.7
Homooligomers (3 or more subunits)	18	78.3
Heterooligomers (3 or more subunits)	4
Genome according to Danielli et al. 2020		% without Heterooligomers
Mono or dimers		71.3
Homooligomers (3 or more subunits)		28.7

### Sheet: Description
The IGs were enriched for proteins that form homo oligomers (p < 0.0001, chi-square test). According to the Uniprot database, a subunit structure is known for 31% of the IGs. When focusing on homo oligomerization, 78.3% of IGs are known to be homo oligomers (3 or more subunits), whereas only 21.7% are known to be mono- or dimers. According to a recent estimation, the yeast proteome contains 28.7%…
